# Foxp3 Orchestrates Reorganization of Chromatin Architecture to Establish Regulatory T Cell Identity

**DOI:** 10.1101/2023.02.22.529589

**Authors:** Zhi Liu, Dong-Sung Lee, Yuqiong Liang, Ye Zheng, Jesse R Dixon

**Affiliations:** NOMIS Center for Immunobiology and Microbial Pathogenesis, Salk Institute for Biological Studies, La Jolla, CA, USA; Shanghai Immune Therapy Institute, Renji Hospital, Shanghai Jiao Tong University School of Medicine, Shanghai, China; Gene Expression Laboratory, Salk Institute for Biological Studies, La Jolla, CA, USA; Department of Life Sciences, University of Seoul, Seoul, South Korea

## Abstract

Chromatin conformation reorganization is emerging as an important layer of regulation for gene expression and lineage specification. Yet, how lineage-specific transcription factors contribute to the establishment of cell type-specific 3D chromatin architecture in the immune cells remains unclear, especially for the late stages of T cell subset differentiation and maturation. Regulatory T cells (Treg) are mainly generated in the thymus as a subpopulation of T cells specializing in suppressing excessive immune responses. Here, by comprehensively mapping 3D chromatin organization during Treg cell differentiation, we show that Treg-specific chromatin structures were progressively established during its lineage specification, and highly associated with Treg signature gene expression. Additionally, the binding sites of Foxp3, a Treg lineage specifying transcription factor, were highly enriched at Treg-specific chromatin loop anchors. Further comparison of the chromatin interactions between wide-type Tregs versus Treg cells from Foxp3 knock-in/knockout or newly-generated Foxp3 domain-swap mutant mouse revealed that Foxp3 was essential for the establishment of Treg-specific 3D chromatin architecture, although it was not dependent on the formation of the Foxp3 domain-swapped dimer. These results highlighted an underappreciated role of Foxp3 in modulating Treg-specific 3D chromatin structure formation.
