## Supplementary Table 1 for "Foxp3 Orchestrates Reorganization of Chromatin Architecture to Establish Regulatory T Cell Identity"

### Sheet: Sheet1
Supplementary Table 1. Information on sequencing data generated from T cell subset Hi-C experiment
Name	Raw Reads	Aligned Reads	Unique	cis <1kb	cis >1kb	trans	cis <1kb	cis >1kb	trans
TCon1	291849591	229033325	205876343	21274175	129580382	55021786	10.3335	62.9409	26.7256
TCon2	323757003	254149921	227410164	24362089	140162257	62885818	10.7128	61.6341	27.653
TReg1	250377425	196529057	179060545	19124137	119419309	40517099	10.6803	66.6921	22.6276
TReg2	308145581	241826091	218403055	22581071	143308150	52513834	10.3392	65.6164	24.0445
WT_Treg1	110704827	86542890	78016426	9116060	51264933	17635433	11.6848	65.7104	22.6048
WT_Treg2	121940926	95387649	85249309	9892800	56358428	18998081	11.6046	66.1101	22.2853
DSM_Treg1	109781724	85488128	76536825	8830281	50497308	17209236	11.5373	65.9778	22.4849
DSM_Treg2	117856787	92631864	82809885	9516630	55361793	17931462	11.4921	66.8541	21.6538
GFP_WT1	194253269	152288360	123335717	12804232	81718004	28813481	10.3816	66.2566	23.3618
GFP_WT2	205250542	161021183	127284330	13445577	83860599	29978154	10.5634	65.8845	23.5521
GFP_KIKO1	177702539	139398162	111470855	11690306	72877820	26902729	10.4873	65.3784	24.1343
GFP_KIKO2	165746479	129973598	105373350	11639101	68429363	25304886	11.0456	64.9399	24.0145
Ctrl_sgRNA1	223180007	172890286	132762594	12479905	98171067	22111622	9.40017	73.9448	16.655
Ctrl_sgRNA2	187736044	145674213	112747189	10451065	83356701	18939423	9.26947	73.9324	16.7981
Foxp3_sgRNA1	124925775	96573567	74089408	6985403	55683403	11420602	9.42834	75.157	15.4146
Foxp3_sgRNA2	156884058	121849494	93234564	9693432	68103479	15437653	10.3968	73.0453	16.5579
Helios_sgRNA1	224479209	174167831	132218513	13272226	96905058	22041229	10.0381	73.2916	16.6703
Helios_sgRNA2	216832742	168271509	127654459	13026677	93528457	21099325	10.2046	73.2669	16.5285
CD4_Foxp3loCD25-_rep1	29808218	23218258	20688391	2231319	14084396	4372676	10.7854	68.0787	21.1359
CD4_Foxp3loCD25-_rep2	25412591	19868170	17808512	1925772	12101591	3781149	10.8138	67.954	21.2323
CD4_Foxp3+CD25+_rep1	31860775	24772466	21658153	2314127	14928279	4415747	10.6848	68.9268	20.3884
CD4_Foxp3+CD25+_rep2	22578153	17557472	15731347	1688557	10773651	3269139	10.7337	68.4852	20.781
CD4_Foxp3-CD25+_rep1	27010587	21091119	18705792	2149424	12835700	3720668	11.4907	68.6189	19.8905
CD4_Foxp3-CD25+_rep2	31075930	23847325	21298833	2243059	14832526	4223248	10.5314	69.6401	19.8285
CD4_Foxp3-CD25-_rep1	35049378	26937562	23802759	2649114	16645472	4508173	11.1294	69.9309	18.9397
CD4_Foxp3-CD25-_rep2	27894386	21626883	19052761	2103056	13313069	3636636	11.0381	69.8747	19.0872
CD8_rep1	201561359	154835876	123804848	13269100	86652782	23882966	10.7178	69.9914	19.2908
CD8_rep2	28376585	21944273	19733074	2097457	14071391	3564226	10.6291	71.3087	18.0622
DN_rep1	32168492	24731634	22390852	2365770	16358580	3666502	10.5658	73.0592	16.375
DN_rep2	33075730	25623588	22635974	2349859	16616974	3669141	10.3811	73.4096	16.2093
DP_rep1	29520301	22849042	20380936	2285707	12935692	5159537	11.2149	63.4696	25.3155
DP_rep2	178851399	137980629	110109684	11903514	68873478	29332692	10.8106	62.5499	26.6395
