## Supplementary Table 2 for "Foxp3 Orchestrates Reorganization of Chromatin Architecture to Establish Regulatory T Cell Identity"

### Sheet: Sheet1
Supplementary Table 2. Foxp3/CTCF Binding sites in Ikzf2 locus and related targeted sgRNA sequences
ChIP-seq peak	Chromosome coordinates	Assigned region name	gRNA sequence	gRNA targeting location
Treg_Foxp3ChIP_MACS_peak	chr1:69590531-69591726	P1	ACCCCAGAACTCATCTAAGG	chr1:69590510
			AAGGTTTGATGTCTGCCCGG	chr1:69591970
Treg_Foxp3ChIP_MACS_peak	chr1:69699765-69700462	P2	AATAATAATTCTGGTCATGG	chr1:69699360
			ACACATCTTTAACAGTACAG	chr1:69700490
Treg_Foxp3ChIP_MACS_peak	chr1:69703613-69704447	P3	TAAAAACAAATGCTGCGCAG	chr1:69703550
			AATGGGAGCGAAACTGATTG	chr1:69704690
Treg_Foxp3ChIP_MACS_peak	chr1:69726524-69728147	P4	GCTATAAGTATAGAGTGTCT	chr1:69726650
			GGGTGAGAAAGTCCCAGTGT	chr1:69727980
Treg_CTCF_MACS_peak	chr1:69735671-69735970	P5	GCGTATCTGCAAAGTCATGG	chr1:69735550
			TAAACCGTAGCAATTCACGT	chr1:69736110
Treg_Foxp3ChIP_MACS_peak	chr1:69738549-69739093	P6	TGAGATGCCCGATATAGTAT	chr1:69738330
Treg_CTCF_MACS_peak	chr1:69738974-69739155		GGTAATGTGCTAGACACCTG	chr1:69739250
Treg_Foxp3ChIP_MACS_peak	chr1:69815193-69816119	P7	GCTTGAGATGCTGATCCTAG	chr1:69814970
			AACTTGCCGATTGCTACAGG	chr1:69815980
Treg_CTCF_MACS_peak	chr1:69831756-69832019	P8	GGCTTGTTAGCTCTCAAGCA	chr1:69831290
			AATGAATTAGGCATTAGCAG	chr1:69832430
Treg_CTCF_MACS_peak	chr1:69836869-69837145	P9	AAAAGATGCCCTTATCTATG	chr1:69836880
			GCCTTATGTGGGTAGCATGG	chr1:69837400
		sgIkzf2-exon4	ACCCCTAATTGAGAGCAGCG
